# Novel cell wall-associated genes that enable *Cryptococcus neoformans* to evade dectin-1-mediated innate immune recognition

**DOI:** 10.64898/2026.07.27.740439

**Authors:** Keigo Ueno, Akiko Nagamori, Nahoko Oniyama Honkyu, Daisuke Yamanaka, Ken Miyazawa, Ami Koizumi, Kyung J. Kwon-Chung, Yoshitsugu Miyazaki

## Abstract

The fungal pathogen *Cryptococcus neoformans* contains about 200 µg of β-1,3-glucan (1,3BG) per 1 mg of dry cell weight when grown under standard culture conditions (YPD medium at 30 °C under aerobic conditions). However, 1,3BG exposure is tightly suppressed, even in capsule-deficient strains, allowing the fungus to evade recognition by the immune receptor dectin-1 and anti-1,3BG antibodies. Although other pathogenic fungi mask 1,3BG with α-1,3-glucan (1,3AG) to evade dectin-1 recognition, the factors responsible for 1,3BG masking and dectin-1 evasion in *C. neoformans* remain incompletely understood. To identify capsule-independent 1,3BG masking and dectin-1-evasion factors, we generated a series of cell wall-related gene deletion strains in the capsule-deficient strain *cap59*Δ by using CRISPR-Cas9 and screened for mutants that failed to evade dectin-1 binding. We found eight deletants (*cap59*Δ/*mpk1*Δ, *cap59*Δ/*chs3*Δ, *cap59*Δ/*kre5*Δ, *cap59*Δ/*crz1*Δ, *cap59*Δ/*kre6*Δ/*skn1*Δ, *cap59*Δ/*hxl1*Δ, *cap59*Δ/*uge1*Δ, and *cap59*Δ/*ugt1*Δ) that exhibited increased binding to dectin-1 or anti-1,3BG antibody, or both. As a similar phenotype was not observed in *cap59*Δ/*ags1*Δ, 1,3AG-mediated masking of 1,3BG appears to play a limited role in *C. neoformans*. These eight deletants induced significantly greater secretion of IL-6 and IL-1β from dendritic cells (DCs) than did *cap59*Δ. This enhanced inflammatory response was markedly attenuated in dectin-1-deficient DCs, indicating that the increased immunogenicity was driven by 1,3BG exposure and subsequent dectin-1 recognition. Collectively, these findings demonstrate that multiple genes involved in maintaining cell wall integrity—including those involved in β-1,6-glucan and chitosan biosynthesis—are essential for regulating 1,3BG exposure and enabling *C. neoformans* to evade dectin-1-mediated immune recognition.

**Highlights:**

- We identified new capsule-independent β-1,3-glucan-masking genes in *C. neoformans*
- Gene deletants had higher dectin-1 deposition than parental acapsular *cap59*Δ
- Deletion of these genes enhanced IL-6 and IL-1β secretion by dendritic cells
- The enhanced cytokine response was suppressed in dendritic cells lacking dectin-1.
- Deletant strains may serve as new whole-cell antigens for cryptococcal vaccines
