## Supplementary material for "Novel cell wall-associated genes that enable *Cryptococcus neoformans* to evade dectin-1-mediated innate immune recognition": tableS1

### Sheet: Table S1 primers
Name	Sequence	Uses	Target
M13_F	TGTAAAACGACGGCCAGTG	Cas9 and gDNA preparation	Universal
M13_R	GCGGATAACAATTTCACACAGG	Cas9 and gDNA preparation	Universal
P33	AATTGGAGCTCCACCGCG	gDNA preparation	Universal
P34_KU	GGGAACAAAAGCTGGTACC	gDNA preparation	Universal
UnivCheck-R	CAACAATACCATCCTTCCCACC	Integration check/Upstream	Universal
UnivCheck-F	CACACCATGCCACTCGAATCC	Integration check/Downstream	Universal
Univ-compmaking_F	aacggccgccagtgtgctggaatt	Cloning/Vector	Universal/complement
Univ-compmaking_R	gagctcggtaccaagcttggcg	Cloning/Vector	Universal/complement
Hyg-compchk F1	CACGAGATTCTTCGCCCTCC	Integration check/Downstream	Universal
Nat-compchk F2	GTAAGCCGTGTCGTCAAGAG	Integration check/Downstream	Universal
1562-compR3	GAGGATGTGAGCTGGAGAGCGGCG	Complement cassette preparation	Universal/complement
Nat1_g112-F	GATCGCCGGTGCGTTGACGTgttttagagctagaaatagcaagtt	gDNA preparation	NAT
Nat1_g112-R	ACGTCAACGCACCGGCGATCcaacagtataccctgccggtg	gDNA preparation	NAT
Nat1_g457-F	GGTGACGCGGAAGACGGTGTgttttagagctagaaatagcaagtt	gDNA preparation	NAT
Nat1_g457-R	ACACCGTCTTCCGCGTCACCcaacagtataccctgccggtg	gDNA preparation	NAT
Hyg_g28F	GGGGCGTCGGTTTCCACTATgttttagagctagaaatagcaagtt	gDNA preparation	HYG
Hyg_g28R	ATAGTGGAAACCGACGCCCCcaacagtataccctgccggtg	gDNA preparation	HYG
Hyg_g985F	AAACTTCTCGACAGACGTCGgttttagagctagaaatagcaagtt	gDNA preparation	HYG
Hyg_g985R	CGACGTCTGTCGAGAAGTTTcaacagtataccctgccggtg	gDNA preparation	HYG
0721_g7-F	GCCCGTAGGATCCCTCTCCTTgttttagagctagaaatagcaagtt	gDNA preparation	CAP59
0721_g7-R	AAGGAGAGGGATCCTACGGGCcaacagtataccctgccggtg	gDNA preparation	CAP59
0721_g2009-F	AAGCATTACCGAAATATGCCgttttagagctagaaatagcaagtt	gDNA preparation	CAP59
0721_g2009-R	GGCATATTTCGGTAATGCTTcaacagtataccctgccggtg	gDNA preparation	CAP59
0721-disF1	cccccccgccagaacatttctttccccgccatgaaaCCCGTAGGATCCCTCTCCTTcacggaagagatgtagaaactagc	Disruption cassette	CAP59
0721-disR1	cttctccctgcaggcgaaaacactcacacatctttctttaagaaatCTACCATCCAgaggatgtgagctggagagcggcg	Disruption cassette	CAP59
0721_discheckF1	CCAGACAAGTGCATCTCACC	Disruption check/Upstream	CAP59
0721_discheckR1	GACAAGTTTGAGGTTGCTCCCGAGG	Disruption check/Downstream	CAP59
0721_ORFcheckF1	TGACTACTTTAACGCCGGGT	Disruption check/ORF	CAP59
0721_ORFcheckR1	CATCAAGATCACCAGCACCG	Disruption check/ORF	CAP59
3120_g95-F	ATAATGAAACGCTTGATGCGgttttagagctagaaatagcaagtt	gDNA preparation	AGS1
3120_g95-R	CGCATCAAGCGTTTCATTATcaacagtataccctgccggtg	gDNA preparation	AGS1
3120_g7607-F	GGTGTCCTTGATGCTATCCAgttttagagctagaaatagcaagtt	gDNA preparation	AGS1
3120_g7607-R	TGGATAGCATCAAGGACACCcaacagtataccctgccggtg	gDNA preparation	AGS1
3120-disF1	tccttgcgaccagtctgtcggtgctaggtttaaactATAATGAAACGCTTGATGCGcacggaagagatgtagaaactagc	Disruption cassette	AGS1
3120-disF1	CACAAACGTGCAGTCGAGAGAGGGTCTGCAACAAGACCATGCCCAAGCCGACACCCgaggatgtgagctggagagcggcg	Disruption cassette	AGS1
3120_discheckF1	CTCGCCTCTGTATCGTTAATCC	Disruption check/Upstream	AGS1
3120_discheckR1	TGCAGCAATGACGAAGGATCTC	Disruption check/Downstream	AGS1
3120_ORFcheckF1	TTTGGCTCGCGGTGAATATG	Disruption check/ORF	AGS1
3120_ORFcheckR1	GGTCAAAGTAAGGGTCGGGA	Disruption check/ORF	AGS1
3120-compF1	CGGTTGGTAGCTGATGAAAGTG	Cloning/Cassette preparation	AGS1/complement
3120-compR1	ATGAGATCAAACGCCGAGAG	Cloning	AGS1/complement
3120-compvector-R1	ttcatcagctaccaaccgGAGCTCGGTACCAAGCTTGGCG	Cloning/Vector	AGS1/complement
3120-compvector-F1	ctcggcgtttgatctcatAACGGCCGCCAGTGTGCTGGAATT	Cloning/Vector	AGS1/complement
3120seqchck-F724	CCAGCCATGAGCTGAATTTG	Sequence check	AGS1/complement
3120seqchck-F1407	GATAAATGGATCGACGGTGCTC	Sequence check	AGS1/complement
3120seqchck-F2105	TCGTCATTGCAGCTTGGTAC	Sequence check	AGS1/complement
3120seqchck-F2803	ATGCCCGGTATTCCTTTGGGTTG	Sequence check	AGS1/complement
3120seqchck-F3524	CTACCATCTCCAAGTTCACTCC	Sequence check	AGS1/complement
3120seqchck-F4245	TTATGACCTCGGTGCAGCCTCG	Sequence check	AGS1/complement
3120seqchck-F4961	ATCCACAAGGAGAATATGCCGAGC	Sequence check	AGS1/complement
3120seqchck-F5703	TGTATTTGTCGGTCGATGGTC	Sequence check	AGS1/complement
3120seqchck-F6408	TGAATATGGCAGGTCCGCTAC	Sequence check	AGS1/complement
3120seqchck-F7157	AACACTTATCCGTTGCCACTGC	Sequence check	AGS1/complement
3120seqchck-F7875	CCCTCGTTTGACCATCACTC	Sequence check	AGS1/complement
3120seqchck-F8610	CGGCATGGGTCTCTATCTTC	Sequence check	AGS1/complement
3120seqchck-F9275	ACCTGCGTATGGATTATGGAC	Sequence check	AGS1/complement
3120-compchk_F1	TTTATCGTCGTACACGCGATGC	Integration check/Upstream	AGS1/complement
3120-compchk_R1	TGCGTCTAACTCGCGTCAATG	Integration check/Upstream	AGS1/complement
3120-compchk_R2	GAGTGGAAGAAGGGAAGATGTC	Integration check/Downstream	AGS1/complement
4514_g105-F	GTAGCATTCTTCAACAGCCAgttttagagctagaaatagcaagtt	gDNA preparation	MPK1
4514_g105-R	TGGCTGTTGAAGAATGCTACcaacagtataccctgccggtg	gDNA preparation	MPK1
4514_g1786-F	GTCTGCATTGGAGAAACAGTgttttagagctagaaatagcaagtt	gDNA preparation	MPK1
4514_g1786-R	ACTGTTTCTCCAATGCAGACcaacagtataccctgccggtg	gDNA preparation	MPK1
4514-disF1	tcaattcccatttcacaccctgatccgacctcctttGTAGCATTCTTCAACAGCCAcacggaagagatgtagaaactagc	Disruption cassette	MPK1
4514-disR1	CCGATAACAGTTACAGACTCGACAAATATGATTCTATGATAATTTCTGCCTCTCCAgaggatgtgagctggagagcggcg	Disruption cassette	MPK1
4514_discheckF1	CTCGTGGCTGTGAAGTTCGTG	Disruption check/Upstream	MPK1
4514_discheckR1	GGACAAGCAAAGACGAAGAGGTG	Disruption check/Downstream	MPK1
4514_ORFcheckF1	AGGTCAAGCAGGGTTCATGA	Disruption check/ORF	MPK1
4514_ORFcheckR1	TGTTCTAGGGCTTCTTCGCA	Disruption check/ORF	MPK1
mpk1_compF1	aagcttggtaccgagctcGAGTTGGCGGCAAGAATAGC	Cloning	MPK1/complement
mpk1_compR1	agcacactggcggccgttCCAGAGCCATTAGGACATCTCAC	Cloning	MPK1/complement
mpk1_sc710	CATGCCGGGAGTATGAAGAAGTG	Sequence check	MPK1/complement
mpk1_sc1416	GCTGACATTACGCACAGATTACC	Sequence check	MPK1/complement
mpk1_sc2096	TGGATGTATTCTCGCCGAAC	Sequence check	MPK1/complement
mpk1_sc2598	CCTCCTGTAAGGAAAGACTCG	Sequence check	MPK1/complement
mpk1_sc3189	CAACTCCTGTACCACTCATCC	Sequence check	MPK1/complement
mpk1 cmpcst F1	GAGTTGGCGGCAAGAATAGC	Cassette preparation	MPK1/complement
mpk1-compchk_F1	CTCCCATGTATTCCACATCCAC	Integration check/Upstream	MPK1/complement
mpk1-compchk_R1	TTTCACCGCGCATGTCTCTC	Integration check/Upstream	MPK1/complement
mpk1-compchk_R2	ACGTTGAAGAGCAACTGTCC	Integration check/Downstream	MPK1/complement
chs3_68_gF	GCCGTGATGATATTCCTCCCgttttagagctagaaatagcaagtt	gDNA preparation	CHS3
chs3_68_gR	GGGAGGAATATCATCACGGCcaacagtataccctgccggtg	gDNA preparation	CHS3
chs3_4233_gF	ACAACGCGGCGTTTCACTCGgttttagagctagaaatagcaagtt	gDNA preparation	CHS3
chs3_4233_gR	CGAGTGAAACGCCGCGTTGTcaacagtataccctgccggtg	gDNA preparation	CHS3
chs3_disF1	cttttcaagacacaaagcctccttctcgccgcgccgGCCGTGATGATATTCCTCCCcacggaagagatgtagaaactagc	Disruption cassette	CHS3
chs3_disR1	TCGGCGCACAGCGTCGTGTGGGGCGGCTTGAGCACTTCTCACGGGCCCTGTATCCAgaggatgtgagctggagagcggcg	Disruption cassette	CHS3
chs3_discheckF1	CCTTCTGGCCTCCTTTGTTG	Disruption check/Upstream	CHS3
chs3_discheckR1	GTCCGTCACTTCCTTCTTTAGAGC	Disruption check/Downstream	CHS3
chs3_ORFcheckF1	TCTCGTCCTTCCACCTCCTA	Disruption check/ORF	CHS3
chs3_ORFcheckR1	AGTCAAGGGTGGTACGAAGG	Disruption check/ORF	CHS3
chs3_compF1	aagcttggtaccgagctcATCAGTCAGGGCGGAAATTG	Cloning	CHS3/complement
chs3_compR1	agcacactggcggccgttCAATGGGATACGGCTCAGAAGT	Cloning	CHS3/complement
chs3-sc686	CGCTTTCCCATCAACCAGAG	Sequence check	CHS3/complement
chs3-sc1459	TCTCAGCAACCGGCAATCAG	Sequence check	CHS3/complement
chs3-sc2216	AAACGGTACATCGGCTGCCAAC	Sequence check	CHS3/complement
chs3-sc2920	GGGCTGAACCTATGCTTGTC	Sequence check	CHS3/complement
chs3-sc3608	CGGTAATCGAGGAAAGCGAGAC	Sequence check	CHS3/complement
chs3-sc4419	CCTCAATCGGTTACTGGTATGC	Sequence check	CHS3/complement
chs3-sc5138	AAGAGCCCACTGCTTCCAATG	Sequence check	CHS3/complement
chs3-sc5876	GGCAGACGTACAGATACAGAAG	Sequence check	CHS3/complement
chs3 cmpcst F1	ATCAGTCAGGGCGGAAATTG	Cassette preparation	CHS3/complement
chs3-compchk_F1	GCCGGATTATTCGTTGAAGG	Integration check/Upstream	CHS3/complement
chs3-compchk_R1	GAGGGATCGGATTTCGTTGG	Integration check/Upstream	CHS3/complement
chs3-compchk_R2	GTAAGTGGTGGGTGATGTGC	Integration check/Downstream	CHS3/complement
chs4_134_gF	ACCCAAACCTATACGCCCAGgttttagagctagaaatagcaagtt	gDNA preparation	CHS4
chs4_134_gR	CTGGGCGTATAGGTTTGGGTcaacagtataccctgccggtg	gDNA preparation	CHS4
chs4_4087_gF	GGTCGGACTCAGTATCAACGgttttagagctagaaatagcaagtt	gDNA preparation	CHS4
chs4_4087_gR	CGTTGATACTGAGTCCGACCcaacagtataccctgccggtg	gDNA preparation	CHS4
chs4_disF1	atcatgatccgcgcagacaatcaaccagtttcgaccACCCAAACCTATACGCCCAGcacggaagagatgtagaaactagc	Disruption cassette	CHS4
chs4_disR1	GCTTAACCAAGTCTTCAACTTATCCAGCACCTCCTCATCTTGCACTTCCTTCTCCTgaggatgtgagctggagagcggcg	Disruption cassette	CHS4
chs4_discheckF1	GAGGGATAGGGATTGTGTGAAACG	Disruption check/Upstream	CHS4
chs4_discheckR1	TTCAAGTGTACTGTGTCCCTCC	Disruption check/Downstream	CHS4
chs4_ORFcheckF1	CACAATCGACTCTCTTGCGG	Disruption check/ORF	CHS4
chs4_ORFcheckR1	CCTCTGTTACCTGGCTTGGA	Disruption check/ORF	CHS4
kre5_87_gF	AGGCTGGGCAGCTCCCCCCTgttttagagctagaaatagcaagtt	gDNA preparation	KRE5
kre5_87_gR	AGGGGGGAGCTGCCCAGCCTcaacagtataccctgccggtg	gDNA preparation	KRE5
kre5_5464_gF	ACTGGTTGTGGTGTCAAACTgttttagagctagaaatagcaagtt	gDNA preparation	KRE5
kre5_5464_gR	AGTTTGACACCACAACCAGTcaacagtataccctgccggtg	gDNA preparation	KRE5
kre5_disF1	gtccgcgtctccaccagtacgcgtaagtctcgagacAGGCTGGGCAGCTCCCCCCTcacggaagagatgtagaaactagc	Disruption cassette	KRE5
kre5_disR1	AGATTACATAATGACATACTAGTCTTCGCCGTGGCCAAGCTTTCATCGCTGCACCAgaggatgtgagctggagagcggcg	Disruption cassette	KRE5
kre5_discheckF1	TGTTCAGCCGAATTGTTCGTGC	Disruption check/Upstream	KRE5
kre5_discheckR1	GAAATGGGATACAACGTGCCTG	Disruption check/Downstream	KRE5
kre5_ORFcheckF1	CCCGCTTGATGACTTCGAAG	Disruption check/ORF	KRE5
kre5_ORFcheckR1	TGAATGACCTGCCCTGACAT	Disruption check/ORF	KRE5
kre5_compF1	aagcttggtaccgagctcGGAAGCCAAACTATGCCAAG	Cloning	KRE5/complement
kre5_compR1	agcacactggcggccgttGGTGTTGGTGAGTCTGTTTGTACG	Cloning	KRE5/complement
kre5-sc732	CGGAGAAGGCATGAACAAAC	Sequence check	KRE5/complement
kre5-sc1443	AAGTTGGGAGTGGAAGGTTGTG	Sequence check	KRE5/complement
kre5-sc2110	CTTCGGATGACCCTATTTCTGC	Sequence check	KRE5/complement
kre5-sc2809	TGAGCCTGAACAGCAAGACG	Sequence check	KRE5/complement
kre5-sc3554	TCCAGGTCAGCCATAACATC	Sequence check	KRE5/complement
kre5-sc4223	CATTCCCGCTTGATGACTTC	Sequence check	KRE5/complement
kre5-sc4931	TCTGACATTCAACGACCTTCCCTC	Sequence check	KRE5/complement
kre5-sc5561	TTACGCCCGCTAAGTCTGAG	Sequence check	KRE5/complement
kre5-sc6273	CAGTGCTCTGTACGTTGTTG	Sequence check	KRE5/complement
kre5-sc6941	GTTTCTCAGGCACGTTGTATCC	Sequence check	KRE5/complement
kre5 cmpcst F1	GGAAGCCAAACTATGCCAAG	Cassette preparation	KRE5/complement
kre5-compchk_F1	TCCCTAGTGCTGGTAAGTGC	Integration check/Upstream	KRE5/complement
kre5-compchk_R1	AGCTGGAAGTAGGACGAAGG	Integration check/Upstream	KRE5/complement
kre5-compchk_R2	CGACAGTAGAATGAGCGTTGG	Integration check/Downstream	KRE5/complement
uge1_47_gF	ATGCAGCGCGTCCTTGTCACgttttagagctagaaatagcaagtt	gDNA preparation	UGE1
uge1_47_gR	GTGACAAGGACGCGCTGCATcaacagtataccctgccggtg	gDNA preparation	UGE1
uge1_1253_gF	AATCCATGTGCAGAGATCTCgttttagagctagaaatagcaagtt	gDNA preparation	UGE1
uge1_1253_gR	GAGATCTCTGCACATGGATTcaacagtataccctgccggtg	gDNA preparation	UGE1
uge1_disF1	tcaaggtaagccacaatggacataatccatgctgacATGCAGCGCGTCCTTGTCACcacggaagagatgtagaaactagc	Disruption cassette	UGE1
uge1_disR1	TGCGCCACCTACACCTAAGATGAGTAGCCTGTGGGATGTCTTGTTTGGAAGTTCCAgaggatgtgagctggagagcggcg	Disruption cassette	UGE1
uge1_discheckF1	ACCGCATCTATAATCCCACGAC	Disruption check/Upstream	UGE1
uge1_discheckR1	CCTAGTCCCTATTACAGCAGC	Disruption check/Downstream	UGE1
uge1_ORFcheckF1	TTGACAACTGCCACAACTCG	Disruption check/ORF	UGE1
uge1_ORFcheckR1	GTTGCGGACGAAGAGAAGAC	Disruption check/ORF	UGE1
ugt1_33_gF	GGGATTGAACCGCCGCCCAAgttttagagctagaaatagcaagtt	gDNA preparation	UGT1
ugt1_33_gR	TTGGGCGGCGGTTCAATCCCcaacagtataccctgccggtg	gDNA preparation	UGT1
ugt1_2286_gF	GATCTGGGGCTGGATTTGGCgttttagagctagaaatagcaagtt	gDNA preparation	UGT1
ugt1_2286_gR	GCCAAATCCAGCCCCAGATCcaacagtataccctgccggtg	gDNA preparation	UGT1
ugt1_disF1	tcgcatggcccatcgaaccaatactcgatctccatcGGGATTGAACCGCCGCCCAAcacggaagagatgtagaaactagc	Disruption cassette	UGT1
ugt1_disR1	TTTCTATCAATGTCCAAACTCAAGATTGGCCTGACCTTATCCCCCGCATTTCCCCGgaggatgtgagctggagagcggcg	Disruption cassette	UGT1
ugt1_discheckF1	GACTACGGAGAGAGAAGCTATGACG	Disruption check/Upstream	UGT1
ugt1_discheckR1	GAATGTTTCTAAGCGTGGGAGTGC	Disruption check/Downstream	UGT1
ugt1_ORFcheckF1	ACTGCGTTGGTCATCAGGTA	Disruption check/ORF	UGT1
ugt1_ORFcheckR1	GTGTTTATTCCCGGCGTACC	Disruption check/ORF	UGT1
kre6_10_gF	GGCAGCCAATCGCCCACTCTgttttagagctagaaatagcaagtt	gDNA preparation	KRE6
kre6_10_gR	AGAGTGGGCGATTGGCTGCCcaacagtataccctgccggtg	gDNA preparation	KRE6
kre6_1708_gF	ATGTCTCTGATCGTCAACCTgttttagagctagaaatagcaagtt	gDNA preparation	KRE6
kre6_1708_gR	AGGTTGACGATCAGAGACATcaacagtataccctgccggtg	gDNA preparation	KRE6
kre6_disF1	catcgcggccgcacgcatcaaaagtcaatgcagtacGGCAGCCAATCGCCCACTCTcacggaagagatgtagaaactagc	Disruption cassette	KRE6
kre6_disR1	agttggggaaagtgagatgatcaaagtcgacaggttggaagttgaacgaaagaccaGAGGATGTGAGCTGGAGAGCGGCG	Disruption cassette	KRE6
kre6_discheckF1	TCCCATCGACGGTTATCTTCTC	Disruption check/Upstream	KRE6
kre6_discheckR1	TCCACTCGGACAAAGGAGGAAG	Disruption check/Downstream	KRE6
kre6_ORFcheckF1	CATCTCAACCCTGGTCCTGT	Disruption check/ORF	KRE6
kre6_ORFcheckR1	CACTGGCATTGATACCACCG	Disruption check/ORF	KRE6
skn1_1_gF	ATGCGATCCTCTCAACGACAgttttagagctagaaatagcaagtt	gDNA preparation	SKN1
skn1_1_gR	TGTCGTTGAGAGGATCGCATcaacagtataccctgccggtg	gDNA preparation	SKN1
skn1_2198_gF	GTTGTGTACAACCGCTAACAgttttagagctagaaatagcaagtt	gDNA preparation	SKN1
skn1_2198_gR	TGTTAGCGGTTGTACACAACcaacagtataccctgccggtg	gDNA preparation	SKN1
skn1_disF1	tccctgtttagcaacattgcttcctttcattcgcaaATGCGATCCTCTCAACGACAcacggaagagatgtagaaactagc	Disruption cassette	SKN1
skn1_disR1	attttagcagtcgcccttcatactactttttgggaaagtataccctaaaaaggccaGAGGATGTGAGCTGGAGAGCGGCG	Disruption cassette	SKN1
skn1_discheckF1	TGTACCACCTACACCTCCTC	Disruption check/Upstream	SKN1
skn1_discheckR1	TTCCTATTTCCCGCAACCGTG	Disruption check/Downstream	SKN1
skn1_ORFcheckF1	CAGCCGGGAGATAGTAAGCA	Disruption check/ORF	SKN1
skn1_ORFcheckR1	TGACAATCTAACCCCAGCGT	Disruption check/ORF	SKN1
gmt1_gF_46	ACGCCCTCAGCTCTCGACTAgttttagagctagaaatagcaagtt	gDNA preparation	GMT1
gmt1_gR_46	TAGTCGAGAGCTGAGGGCGTcaacagtataccctgccggtg	gDNA preparation	GMT1
gmt1_gF_1659	AACATCTCAGCCATCGCTGTgttttagagctagaaatagcaagtt	gDNA preparation	GMT1
gmt1_gR_1659	ACAGCGATGGCTGAGATGTTcaacagtataccctgccggtg	gDNA preparation	GMT1
gmt1_disF1	ccgtttgtgcccacacccagcatctctcgcccggccACGCCCTCAGCTCTCGACTAcacggaagagatgtagaaactagc	Disruption cassette	GMT1
gmt1_disR1	ccatcttcgcctggttagtcttggccacagcgtacaccacaccagcgacaccaccgGAGGATGTGAGCTGGAGAGCGGCG	Disruption cassette	GMT1
gmt1_discheck_F1	TGAAACATGGCAGACGACAG	Disruption check/Upstream	GMT1
gmt1_discheck_R1	GCAATGACAACGAGCTTTGG	Disruption check/Downstream	GMT1
gmt1_ORFcheck_F1	ATGGCGCTCAACTGTTTTGT	Disruption check/ORF	GMT1
gmt1_ORFcheck_R1	TTGTTCAGAGCTCCGACCAT	Disruption check/ORF	GMT1
gmt2_gF_128	AAGATGAGAAGGAGAGGCTGgttttagagctagaaatagcaagtt	gDNA preparation	GMT2
gmt2_gR_128	CAGCCTCTCCTTCTCATCTTcaacagtataccctgccggtg	gDNA preparation	GMT2
gmt2_gF_1573	AAAGGTGGAAAAGTCAAAGCgttttagagctagaaatagcaagtt	gDNA preparation	GMT2
gmt2_gR_1573	GCTTTGACTTTTCCACCTTTcaacagtataccctgccggtg	gDNA preparation	GMT2
gmt2_disF1	cgtacgacgcgtcttcccccggaggacatggtgcgaAAGATGAGAAGGAGAGGCTGcacggaagagatgtagaaactagc	Disruption cassette	GMT2
gmt2_disR1	aaaagacaccacacagcacagacattattacgccttactatcccctcctctcgcctGAGGATGTGAGCTGGAGAGCGGCG	Disruption cassette	GMT2
gmt2_discheck_F1	GAAGACCGTATCCATCGTGC	Disruption check/Upstream	GMT2
gmt2_discheck_R1	ACGGATGAGAGAGACGACAAAG	Disruption check/Downstream	GMT2
gmt2_ORFcheck_F1	AGCATTGTTGAAAGCCCAGG	Disruption check/ORF	GMT2
gmt2_ORFcheck_R1	GACACTGGAAACCACGCTTT	Disruption check/ORF	GMT2
cna1_gF_85	ACCCAGCACCAGCTTGAGAAgttttagagctagaaatagcaagtt	gDNA preparation	CNA1
cna1_gR_85	TTCTCAAGCTGGTGCTGGGTcaacagtataccctgccggtg	gDNA preparation	CNA1
cna1_gF_2604	AGTCCGACGAAGGGCGGTCAgttttagagctagaaatagcaagtt	gDNA preparation	CNA1
cna1_gR_2604	TGACCGCCCTTCGTCGGACTcaacagtataccctgccggtg	gDNA preparation	CNA1
cna1_disF1	aaccgctcgaatctcgttatcccggagatcgactttACCCAGCACCAGCTTGAGAAcacggaagagatgtagaaactagc	Disruption cassette	CNA1
cna1_disR1	aacaagtcgttcaaacaattccatcgttcgaaaccagcatctactctcactcgcctGAGGATGTGAGCTGGAGAGCGGCG	Disruption cassette	CNA1
cna1_discheck_F1	TAGTCTTCTACGGTCGGCATTG	Disruption check/Upstream	CNA1
cna1_discheck_R1	GTTAGCGACCAATGGAGTGTG	Disruption check/Downstream	CNA1
cna1_ORFcheck_F1	GTGCGATATCCTTTGGGCTG	Disruption check/ORF	CNA1
cna1_ORFcheck_R1	CCAACGAAAGGCAAACTCCA	Disruption check/ORF	CNA1
crz1_gF_117	GCAGCATCAGCAGTTCAACTgttttagagctagaaatagcaagtt	gDNA preparation	CRZ1
crz1_gR_117	AGTTGAACTGCTGATGCTGCcaacagtataccctgccggtg	gDNA preparation	CRZ1
crz1_gF_3668	GAAGAGTGAAACGAGTGAAGgttttagagctagaaatagcaagtt	gDNA preparation	CRZ1
crz1_gR_3668	CTTCACTCGTTTCACTCTTCcaacagtataccctgccggtg	gDNA preparation	CRZ1
crz1_disF1	atcctcctttgccaactacacctactcagctctgcaGCAGCATCAGCAGTTCAACTcacggaagagatgtagaaactagc	Disruption cassette	CRZ1
crz1_disR1	tgtccattttattttttcagctcacagcgccctatgaccatcgggcgattaatcctGAGGATGTGAGCTGGAGAGCGGCG	Disruption cassette	CRZ1
crz1_discheck_F1	GTAGGTAATTCCTGTGCCATCC	Disruption check/Upstream	CRZ1
crz1_discheck_R1	GCAAGTCCATCTGCCAGTAATCC	Disruption check/Downstream	CRZ1
crz1_ORFcheck_F1	GACGATGGTTCATTGCTCCC	Disruption check/ORF	CRZ1
crz1_ORFcheck_R1	CAGAGCACGGACCAATCATG	Disruption check/ORF	CRZ1
hxl1_104gF	GTCAATCTAGTTCATCACCCgttttagagctagaaatagcaagtt	gDNA preparation	HXL1
hxl1_104gR	GGGTGATGAACTAGATTGACcaacagtataccctgccggtg	gDNA preparation	HXL1
hxl1_1111gF	GGACGAGAAGCGAATGGCGCgttttagagctagaaatagcaagtt	gDNA preparation	HXL1
hxl1_1111gR	GCGCCATTCGCTTCTCGTCCcaacagtataccctgccggtg	gDNA preparation	HXL1
hxl1_disF1	cctctccttcatcatcgcaacctatcaagcgtcctcGTCAATCTAGTTCATCACCCcacggaagagatgtagaaactagc	Disruption cassette	HXL1
hxl1_disR1	aggatgagatatccagcccttgtgtctcgccaaggcgatgattaacctcgctacctGAGGATGTGAGCTGGAGAGCGGCG	Disruption cassette	HXL1
hxl1_discheck_F1	GTAACAGTAGTACCCGCCAC	Disruption check/Upstream	HXL1
hxl1_discheck_R1	TGTCATCTGCCTTCTCCTCC	Disruption check/Downstream	HXL1
hxl1_ORFcheck_F1	AGCCTTCACCTCTCACACTC	Disruption check/ORF	HXL1
hxl1_ORFcheck_R1	ACATCAAGCCTCCCTTCGAA	Disruption check/ORF	HXL1
mbs2_163gF	AGACCCTTCCTCCCCATCTTgttttagagctagaaatagcaagtt	gDNA preparation	MBS2
mbs2_2899gF	GGCGGTCAAGTATCGCAAGTgttttagagctagaaatagcaagtt	gDNA preparation	MBS2
mbs2_163gR	AAGATGGGGAGGAAGGGTCTcaacagtataccctgccggtg	gDNA preparation	MBS2
mbs2_2899gR	ACTTGCGATACTTGACCGCCcaacagtataccctgccggtg	gDNA preparation	MBS2
mbs2_disF1	ccccagctctgtcagaacagactccggctcctatccAGACCCTTCCTCCCCATCTTcacggaagagatgtagaaactagc	Disruption cassette	MBS2
mbs2_disR1	aacagaacttacagagtctactttgtccacaggaaccttggcgcacatactgaccaGAGGATGTGAGCTGGAGAGCGGCG	Disruption cassette	MBS2
mbs2_discheck_F1	CTCGGCATTTGTTTCCTTCC	Disruption check/Upstream	MBS2
mbs2_discheck_R1	TGGGAAATGCAGAAGAGACG	Disruption check/Downstream	MBS2
mbs2_ORFcheck_F1	AGTCCGCGCGAACTAAGATA	Disruption check/ORF	MBS2
mbs2_ORFcheck_R1	TGACTCGTTGATTGGGGTGA	Disruption check/ORF	MBS2
